# Spatial transcriptomics defines the mechanisms of hiPSC-derived stem cell-mediated repair in human articular cartilage

**DOI:** 10.64898/2026.07.22.740000

**Authors:** Yolande F.M. Ramos, S. Sana Sayedipour, Georgina Shaw, Margo Tuerlings, Timo Schomann, Helena E.D. Suchiman, Davy Cats, Frank Barry, Rachid Mahdad, Hailiang Mei, Luis J. Cruz, Mary Murphy, Ingrid Meulenbelt

## Abstract

We here determined therapeutic efficacy and mode-of-action of human induced pluripotent-derived therapeutic stem cells (hiMSCs) across *in vivo* mouse and *ex vivo* human osteoarthritis models. hiMSC treatment in DMM-mice significantly reduced OARSI damage scores, which was affirmed by a decrease in the catabolic marker Mmp13 and an increase in the anabolic marker Col2. These treatment effects appeared, irrespective of modifying factors such as xeno-free media or thermosensitive hydrogel carrier. Subsequently treatment of hiMSC+gel in human osteoarthritic cartilage explants showed a transcriptome-wide significant activation of the cholesterol and sterol synthesis pathways marked by genes such as *MVD, DHCR7, MSMO1, FABP3*. Additionally, we showed that these changes alleviated OA-associated imbalances of the cellular Zinc-ion homeostasis pathways, represented by genes such as *MT1F, MT1G, MT1H and SLC30A1*. Spatial transcriptomics then sensitively captured that hiMSC+gel treatment evoked, specifically at the superficial cartilage layer, a consistent upregulation of healthy chondrocyte markers such as *CHAD, ACAN, FRZB*, and *SOX9*, alongside a suppression of catabolic and inflammatory mediators such as *SERPINE1, SPP1, MMP13, ADAMTS5*. Our findings link therapeutic outcomes of hiMSC treatment to precise spatially resolved molecular changes in human tissue, that would otherwise be obscured by heterogeneous cell populations. Collectively our study highlighted that hiPSC-derived stem cell therapy (hiMSCs) could provide a scalable ‘off-the-shelf’ solution to treat osteoarthritis, with strong prospects for clinical applications in the near future.
