## SupplementaryMaterial_hiMSCSpecial for "Spatial transcriptomics defines the mechanisms of hiPSC-derived stem cell-mediated repair in human articular cartilage": 260716_Spatial_Supplement_BroRxv.xlsx

### Sheet: Data file S1
Data file S1. Experimental groups in vivo study
Group	Experiment	Description	DMM	Hydrogel	Cells	Medium	# mice
1	1	Sham (control)	-	-	-	NA	6
2	1	PBS (control)	+	-	-	NA	6
3	1+2	Gel only	+	+	-	NA	6
4	2	hBMSC_PS+gel	+	+	hBMSC	PS	6
5	2	hBMSC_serum+gel	+	+	hBMSC	serum	6
6	2	hiMSC_PS+gel	+	+	hiMSC	PS	6
7	2	hiMSC_PS	+	-	hiMSC	PS	6
8	2	hiMSC_serum+gel	+	+	hiMSC	serum	6
9	2	hiMSC_serum	+	-	hiMSC	serum	6

### Sheet: Data file S2
Data file S2. Characteristics of donors with knee OA (asterix indicate donors included for spatial transcriptomics; U: unknown)
Donor	Sex	Age	KL score
1	F	83	4
2*	M	72	4
3	F	69	4
4	F	66	U
5	F	72	4
6*	F	78	4
7	M	62	4
8	M	68	4
9	F	74	4

### Sheet: Data file S3
Data file S3. Genes included in the Xenium probe panel for spatial transcriptomic analysis
Origin: source for selection of gene (1: RNA-seq explants; 2: top FDR significant lesioned versus preserved OA cartilage(17); 3: correlation with Mankin score; 4: other)
	Gene name	Ensembl gene ID	Origin
1	ABCA1	ENSG00000165029	1
2	ACAN	ENSG00000157766	4
3	ACAT2	ENSG00000120437	1
4	ACSS2	ENSG00000131069	1
5	ADAMTS5	ENSG00000154736	4
6	ADAMTS6	ENSG00000049192	2
7	ADGRV1	ENSG00000164199	4
8	ADRM1	ENSG00000130706	4
9	ALDH1A2	ENSG00000128918	4
10	ALDOC	ENSG00000109107	1
11	ALPK2	ENSG00000198796	4
12	ALPL	ENSG00000162551	4
13	AMD1	ENSG00000123505	4
14	ANGPTL4	ENSG00000167772	4
15	ANK3	ENSG00000151150	2
16	ANKRD28	ENSG00000206560	4
17	ANOS1	ENSG00000011201	4
18	ANXA6	ENSG00000197043	4
19	AOC2	ENSG00000131480	2
20	APOD	ENSG00000189058	2
21	AQP3	ENSG00000165272	4
22	ARL4D	ENSG00000175906	1
23	ATP1B3	ENSG00000069849	1
24	BDNF	ENSG00000176697	4
25	BHLHE41	ENSG00000123095	4
26	BLVRB	ENSG00000090013	1
27	BMP6	ENSG00000153162	2
28	BMPR1B	ENSG00000138696	3
29	BOC	ENSG00000144857	4
30	CCDC80	ENSG00000091986	4
31	CCL18	ENSG00000275385	4
32	CCL2	ENSG00000108691	4
33	CD151	ENSG00000177697	4
34	CD44	ENSG00000026508	4
35	CD55	ENSG00000196352	2
36	CDKN1A	ENSG00000124762	4
37	CDKN2A	ENSG00000147889	4
38	CDO1	ENSG00000129596	4
39	CHAD	ENSG00000136457	4
40	CHADL	ENSG00000100399	4
41	CHD9	ENSG00000177200	4
42	CHL1	ENSG00000134121	4
43	CHRDL2	ENSG00000054938	4
44	CHST3	ENSG00000122863	4
45	CISH	ENSG00000114737	2
46	CLCF1	ENSG00000175505	4
47	CLIC3	ENSG00000169583	2
48	CNTFR	ENSG00000122756	2
49	CNTN2	ENSG00000184144	4
50	COL10A1	ENSG00000123500	4
51	COL11A2	ENSG00000204248	3
52	COL22A1	ENSG00000169436	4
53	COL5A1	ENSG00000130635	4
54	COL6A3	ENSG00000163359	4
55	COLGALT2	ENSG00000198756	4
56	CRLF1	ENSG00000006016	2
57	CRTAC1	ENSG00000095713	4
58	CSF1R	ENSG00000182578	4
59	CTNNB1	ENSG00000168036	4
60	CTPS1	ENSG00000171793	4
61	CTSK	ENSG00000143387	4
62	CXCL14	ENSG00000145824	2
63	CXCL8	ENSG00000169429	4
64	DCC	ENSG00000187323	2
65	DDR1	ENSG00000204580	4
66	DHCR24	ENSG00000116133	1
67	DHCR7	ENSG00000172893	1
68	DIO2	ENSG00000211448	4
69	DMP1	ENSG00000152592	4
70	DNER	ENSG00000187957	2
71	DRG1	ENSG00000185721	4
72	DRG2	ENSG00000108591	4
73	DRGX	ENSG00000165606	4
74	DUSP5	ENSG00000138166	4
75	DYSF	ENSG00000135636	2
76	EBP	ENSG00000147155	1
77	EFNB1	ENSG00000090776	4
78	EFNB3	ENSG00000108947	4
79	EGR2	ENSG00000122877	4
80	ELOVL6	ENSG00000170522	1
81	EMP1	ENSG00000134531	4
82	LOC107984948	ENSG00000230615	2
83	EP300	ENSG00000100393	4
84	EPAS1	ENSG00000116016	4
85	EPHB2	ENSG00000133216	4
86	EPHB4	ENSG00000196411	4
87	ERFE	ENSG00000178752	2
88	ERG28	ENSG00000133935	1
89	FABP3	ENSG00000121769	1
90	FADS1	ENSG00000149485	1
91	FADS2	ENSG00000134824	1
92	FASN	ENSG00000169710	1
93	FDFT1	ENSG00000079459	1
94	FDPS	ENSG00000160752	1
95	FGF2	ENSG00000138685	4
96	FGFR3	ENSG00000068078	4
97	FNIP2	ENSG00000052795	4
98	FOSL2	ENSG00000075426	4
99	FRZB	ENSG00000162998	2
100	GADD45A	ENSG00000116717	4
101	GAK	ENSG00000178950	4
102	GDF5	ENSG00000125965	4
103	GDF7	ENSG00000143869	4
104	GLIS3	ENSG00000107249	4
105	GRIA2	ENSG00000120251	4
106	GRIK3	ENSG00000163873	4
107	GRIK5	ENSG00000105737	4
108	HCFC1R1	ENSG00000103145	1
109	HELLS	ENSG00000119969	4
110	HIF3A	ENSG00000124440	1
111	HMGB1	ENSG00000189403	4
112	HMGCR	ENSG00000113161	1
113	HMGCS1	ENSG00000112972	1
114	HSD11B2	ENSG00000176387	1
115	HSD17B7	ENSG00000132196	1
116	HSPA2	ENSG00000126803	4
117	HSPB6	ENSG00000004776	1
118	HTRA1	ENSG00000166033	2
119	HYAL1	ENSG00000114378	1
120	ICAM1	ENSG00000090339	4
121	IDI1	ENSG00000067064	1
122	IGFBP1	ENSG00000146678	2
123	IGFBP3	ENSG00000146674	4
124	IGFBP4	ENSG00000141753	4
125	IGFBP6	ENSG00000167779	4
126	IL10	ENSG00000136634	4
127	IL11	ENSG00000095752	2
128	IL6	ENSG00000136244	4
129	IP6K2	ENSG00000068745	4
130	ISM2	ENSG00000100593	2
131	ITGA5	ENSG00000161638	4
132	KCNE4	ENSG00000152049	1
133	KDM7A	ENSG00000006459	1
134	KIF1A	ENSG00000130294	4
135	KITLG	ENSG00000049130	4
136	LAMB3	ENSG00000196878	2
137	LDHA	ENSG00000134333	4
138	LDLR	ENSG00000130164	1
139	LGALS1	ENSG00000100097	1
140	LGR5	ENSG00000139292	4
141	LIF	ENSG00000128342	2
142	LMNB1	ENSG00000113368	4
143	LRRC1	ENSG00000137269	2
144	LSS	ENSG00000160285	1
145	LTK	ENSG00000062524	4
146	MALT1	ENSG00000172175	4
147	MDGA1	ENSG00000112139	4
148	MEPE	ENSG00000152595	4
149	MERTK	ENSG00000153208	4
150	MKI67	ENSG00000148773	4
151	MKNK1	ENSG00000079277	4
152	MKNK2	ENSG00000099875	4
153	MMAB	ENSG00000139428	1
154	MMP13	ENSG00000137745	4
155	MSMO1	ENSG00000052802	1
156	MT1F	ENSG00000198417	4
157	MT1G	ENSG00000125144	4
158	MT1H	ENSG00000205358	4
159	MUC1	ENSG00000185499	1
160	MVD	ENSG00000167508	1
161	MVK	ENSG00000110921	1
162	MYO10	ENSG00000145555	1
163	N4BP3	ENSG00000145911	4
164	NCKIPSD	ENSG00000213672	4
165	NDNF	ENSG00000173376	4
166	NDRG2	ENSG00000165795	4
167	NELL1	ENSG00000165973	4
168	NETO1	ENSG00000166342	4
169	NFKB1	ENSG00000109320	4
170	NGF	ENSG00000134259	2
171	NKX2-2	ENSG00000125820	4
172	NOG	ENSG00000183691	4
173	NOVA1	ENSG00000139910	4
174	NPR3	ENSG00000113389	2
175	NPTX2	ENSG00000106236	4
176	NR2F1	ENSG00000175745	4
177	NR2F2	ENSG00000185551	4
178	NRP1	ENSG00000099250	4
179	NRP2	ENSG00000118257	4
180	NSDHL	ENSG00000147383	1
181	NTF3	ENSG00000185652	4
182	NTRK3	ENSG00000140538	4
183	ORMDL2	ENSG00000123353	1
184	OSMR	ENSG00000145623	1
185	P3H2	ENSG00000090530	2
186	PACSIN2	ENSG00000100266	4
187	PAPPA	ENSG00000182752	2
188	PCDHB7	ENSG00000113212	4
189	PCYT2	ENSG00000185813	1
190	PDIA5	ENSG00000065485	1
191	PLAUR	ENSG00000011422	4
192	PLOD2	ENSG00000152952	4
193	PLXND1	ENSG00000004399	4
194	PMP22	ENSG00000109099	3
195	POSTN	ENSG00000133110	4
196	PPP1R14C	ENSG00000198729	2
197	PRG4	ENSG00000116690	4
198	PRKACA	ENSG00000072062	4
199	PRKCA	ENSG00000154229	4
200	PRRG4	ENSG00000135378	4
201	PTGES	ENSG00000148344	2
202	PTGES2	ENSG00000148334	4
203	PTGS2	ENSG00000073756	4
204	PTK2	ENSG00000169398	4
205	PTPRD	ENSG00000153707	4
206	PTPRD-AS1	ENSG00000225706	1
207	PTPRE	ENSG00000132334	4
208	PTTG1IP	ENSG00000183255	4
209	PXYLP1	ENSG00000155893	4
210	R3HDML	ENSG00000101074	2
211	RAB29	ENSG00000117280	4
212	RALGAPA2	ENSG00000188559	1
213	RAPGEF2	ENSG00000109756	4
214	RCAN2	ENSG00000172348	2
215	RDH11	ENSG00000072042	1
216	RELN	ENSG00000189056	2
217	REX1BD	ENSG00000006015	1
218	RIPK4	ENSG00000183421	2
219	RNF152	ENSG00000176641	4
220	ROR2	ENSG00000169071	3
221	RUNX1	ENSG00000159216	4
222	RUNX2	ENSG00000124813	4
223	S100A2	ENSG00000196754	2
224	SBNO2	ENSG00000064932	1
225	SC5D	ENSG00000109929	1
226	SCD	ENSG00000099194	1
227	SEC61A1	ENSG00000058262	4
228	SEMA3D	ENSG00000153993	4
229	SERPINE1	ENSG00000106366	4
230	SERPINE2	ENSG00000135919	2
231	SF3A2	ENSG00000104897	4
232	SGK1	ENSG00000118515	4
233	SIGMAR1	ENSG00000147955	4
234	SIRT1	ENSG00000096717	4
235	SKIL	ENSG00000136603	4
236	SLC20A1	ENSG00000144136	4
237	SLC25A1	ENSG00000100075	1
238	SLC29A2	ENSG00000174669	4
239	SLC30A1	ENSG00000170385	4
240	SLC30A5	ENSG00000145740	4
241	SLC39A14	ENSG00000104635	4
242	SLC6A1	ENSG00000157103	4
243	SLC6A2	ENSG00000103546	4
244	SLC6A9	ENSG00000196517	4
245	SLC7A1	ENSG00000139514	4
246	SLC7A5	ENSG00000103257	4
247	SLC9B2	ENSG00000164038	4
248	SNCG	ENSG00000173267	1
249	SNORC	ENSG00000182600	4
250	SOCS3	ENSG00000184557	4
251	SOX10	ENSG00000100146	4
252	SOX5	ENSG00000134532	4
253	SOX6	ENSG00000110693	4
254	SOX9	ENSG00000125398	4
255	SPOCK3	ENSG00000196104	2
256	SPP1	ENSG00000118785	3
257	SQLE	ENSG00000104549	1
258	SREBF2	ENSG00000198911	1
259	ST3GAL1	ENSG00000008513	2
260	ST6GALNAC5	ENSG00000117069	4
261	STAB1	ENSG00000010327	4
262	STARD4	ENSG00000164211	1
263	STMN2	ENSG00000104435	4
264	STX1A	ENSG00000106089	2
265	TFPI2	ENSG00000105825	4
266	TGFA	ENSG00000163235	4
267	TGFBR1	ENSG00000106799	3
268	THRB	ENSG00000151090	4
269	TIMELESS	ENSG00000111602	4
270	TMEM176A	ENSG00000002933	4
271	TMEM255B	ENSG00000184497	1
272	TMEM59L	ENSG00000105696	2
273	TMEM97	ENSG00000109084	1
274	TMPRSS4	ENSG00000137648	4
275	TNC	ENSG00000041982	4
276	TNFRSF11B	ENSG00000164761	2
277	TNR	ENSG00000116147	4
278	TP53	ENSG00000141510	4
279	TPP1	ENSG00000166340	4
280	TRIB2	ENSG00000071575	1
281	TRPV1	ENSG00000196689	4
282	TSC1	ENSG00000165699	4
283	TSPAN2	ENSG00000134198	4
284	TWIST1	ENSG00000122691	4
285	TYRO3	ENSG00000092445	4
286	UCHL1	ENSG00000154277	1
287	UNC5C	ENSG00000182168	4
288	VEGFA	ENSG00000112715	4
289	VPS13A	ENSG00000197969	4
290	WNT10B	ENSG00000169884	3
291	WNT16	ENSG00000002745	2
292	WNT9A	ENSG00000143816	4
293	WWP2	ENSG00000198373	4
294	ZBTB21	ENSG00000173276	4
295	ZNF778	ENSG00000170100	1

### Sheet: Data file S4
Data file S4. Top 10 genes in cartilage significantly correlating with Mankin score (N=34 donors, paired preserved and lesioned samples from RAAK study(17))
	Gene name	ρ	pval	Padj
1	TNFRSF11B	0.802116	1.1749e-08	0.000235555
2	AL157373.2	0.782877	4.4644e-08	0.000447533
3	ST6GALNAC5	0.768573	1.10767e-07	0.000574031
4	P3H2	0.767348	1.19376e-07	0.000574031
5	LINC00607	0.764343	1.43157e-07	0.000574031
6	RAB3IL1	-0.75341	2.71279e-07	0.000906478
7	BAALC	0.748815	3.51461e-07	0.00100663
8	SERPINE2	0.743761	4.64366e-07	0.00116376
9	UAP1	0.740085	5.66391e-07	0.00125258
10	TNS2	-0.738247	6.24759e-07	0.00125258

### Sheet: Data file S5
Data file S5. FDR significant genes, differentially expressed in lesioned treated (hiMSC+gel) articular cartilage as determined with RNA-seq.
	Gene Name	P	FDR	FC (up/dn)
1	MVD	6.49e-22	8.498e-18	2.65
2	MSMO1	1.469e-21	9.617e-18	2.81
3	HMGCS1	4.054e-20	1.769e-16	3.11
4	ACAT2	9.203e-19	3.013e-15	2.74
5	FDPS	5.561e-18	1.456e-14	2.8
6	EBP	8.027e-17	1.752e-13	2.95
7	FABP3	1.712e-16	3.202e-13	6.88
8	FDFT1	3.492e-16	5.715e-13	2.1
9	HMGCR	1.18e-15	1.717e-12	2.18
10	SQLE	2.683e-15	3.513e-12	2.23
11	DHCR7	1.71e-14	2.036e-11	2.9
12	ABCA1	3.687e-13	4.024e-10	-2.96
13	TMEM97	4.582e-12	4.615e-09	3.17
14	LDLR	6.433e-12	6.017e-09	2.77
15	IDI1	3.245e-11	2.661e-08	2.14
16	ERG28	3.251e-11	2.661e-08	2.06
17	ARL4D	9.3e-10	7.163e-07	-2.17
18	PCYT2	1.81e-09	1.317e-06	1.72
19	FADS1	2.289e-09	1.578e-06	2.41
20	MMAB	6.37e-09	4.17e-06	2.15
21	ALDOC	1.227e-08	7.653e-06	1.58
22	SCD	2.691e-08	1.602e-05	2.35
23	KDM7A	3.02e-08	1.719e-05	-1.61
24	LSS	6.076e-08	3.315e-05	1.78
25	FADS2	8.278e-08	4.21e-05	2.12
26	ACSS2	8.36e-08	4.21e-05	2.28
27	TRIB2	3.095e-07	0.0001501	-1.59
28	MVK	4.697e-07	0.0002196	2.1
29	MYO10	7.818e-07	0.000353	-1.44
30	NSDHL	8.662e-07	0.0003781	1.87
31	ATP1B3	1.2e-06	0.0005069	-1.36
32	SREBF2	2.78e-06	0.001138	1.45
33	REX1BD	5.764e-06	0.002287	1.32
34	DHCR24	8.251e-06	0.003178	1.58
35	STARD4	1.635e-05	0.006116	2.43
36	PTPRD.AS1	1.977e-05	0.00719	1.63
37	HSD11B2	2.253e-05	0.007975	-1.86
38	HSPB6	3.56e-05	0.01227	1.66
39	LGALS1	3.965e-05	0.01308	1.63
40	MUC1	3.995e-05	0.01308	-1.89
41	ENSG00000289268	4.19e-05	0.01338	2.16
42	OSMR	4.329e-05	0.0135	-1.42
43	KCNE4	6.854e-05	0.02087	-2.18
44	HCFC1R1	7.547e-05	0.02246	1.54
45	ORMDL2	7.824e-05	0.02277	1.33
46	HSD17B7	0.0001052	0.02945	1.91
47	RDH11	0.0001057	0.02945	1.32
48	FASN	0.0001214	0.03313	1.52
49	SC5D	0.0001285	0.03418	1.52
50	RALGAPA2	0.0001305	0.03418	-1.63
51	SLC25A1	0.000148	0.03789	1.4
52	ZNF778	0.0001505	0.03789	-2.3
53	BLVRB	0.0001587	0.03862	1.38
54	SBNO2	0.000162	0.03862	-1.6
55	HIF3A	0.0001645	0.03862	1.98
56	UCHL1	0.0001652	0.03862	3.97
57	HYAL1	0.0001704	0.03915	1.52
58	TMEM255B	0.0001968	0.04443	-1.55
59	PDIA5	0.0002062	0.04577	-1.38
60	ELOVL6	0.0002177	0.04752	1.92
61	SNCG	0.0002255	0.0484	2.37

### Sheet: Data file S6
Data file S6 Biological pathways and transcription factor binding sites (TFBS) enriched among the FDR significant genes (Data file S5).
Category	Term	Count	Pop Hits	P-Value	Benjamini	Fold Enrichment	Bonferroni	FDR	Fisher Exact	User Ids
GOTERM_BP_DIRECT	cholesterol biosynthetic process via lathosterol	16	19	3.46e-36	1.23e-33	288.3	1.24e-33	1.19e-33	2.53e-39	FDPS,IDI1,MVK,HMGCS1,MSMO1,DHCR24,HMGCR,HSD17B7,LSS,SQLE,EBP,NSDHL,SC5D,MVD,DHCR7,FDFT1
GOTERM_BP_DIRECT	cholesterol biosynthetic process via desmosterol	16	20	1.38e-35	2.46e-33	273.89	4.93e-33	2.37e-33	1.26e-38	FDPS,IDI1,MVK,HMGCS1,MSMO1,DHCR24,HMGCR,HSD17B7,LSS,SQLE,EBP,NSDHL,SC5D,MVD,DHCR7,FDFT1
GOTERM_BP_DIRECT	cholesterol biosynthetic process	16	40	3.44e-29	4.08e-27	136.94	1.23e-26	3.93e-27	1.57e-31	FDPS,IDI1,MVK,HMGCS1,MSMO1,DHCR24,HMGCR,HSD17B7,LSS,SQLE,EBP,NSDHL,SC5D,MVD,DHCR7,FDFT1
GOTERM_BP_DIRECT	zymosterol biosynthetic process	12	15	5.04e-26	4.48e-24	273.89	1.8e-23	4.32e-24	4.92e-29	FDPS,SQLE,IDI1,NSDHL,MVK,HMGCS1,MSMO1,MVD,HMGCR,HSD17B7,LSS,FDFT1
GOTERM_BP_DIRECT	sterol biosynthetic process	8	18	3.34e-14	2.08e-12	152.16	1.19e-11	2e-12	1.34e-16	SQLE,ERG28,EBP,MVK,MSMO1,MVD,HMGCR,DHCR7
GOTERM_BP_DIRECT	farnesyl diphosphate biosynthetic process, mevalonate pathway	7	9	3.51e-14	2.08e-12	266.28	1.25e-11	2e-12	4.4e-17	FDPS,IDI1,MVK,HMGCS1,MVD,HMGCR,ACAT2
GOTERM_BP_DIRECT	geranylgeranyl diphosphate biosynthetic process	6	8	8.97e-12	4.56e-10	256.77	3.2e-09	4.4e-10	1.31e-14	FDPS,IDI1,MVK,HMGCS1,MVD,HMGCR
GOTERM_BP_DIRECT	isoprenoid biosynthetic process	6	15	4.74e-10	2.11e-08	136.94	1.69e-07	2.03e-08	2.31e-12	FDPS,IDI1,MVK,HMGCS1,MVD,HMGCR
GOTERM_BP_DIRECT	cholesterol metabolic process	7	87	1.78e-07	7.03e-06	27.55	6.35e-05	6.78e-06	6e-09	ABCA1,SQLE,EBP,NSDHL,HMGCS1,LDLR,SREBF2
GOTERM_BP_DIRECT	isopentenyl diphosphate biosynthetic process, mevalonate pathway	4	5	2.22e-07	7.92e-06	273.89	7.94e-05	7.63e-06	3.26e-10	MVK,HMGCS1,MVD,HMGCR
GOTERM_BP_DIRECT	lipid biosynthetic process	5	29	1.36e-06	4.42e-05	59.03	0.000487	4.26e-05	1.99e-08	ACSS2,FASN,SC5D,MSMO1,FDFT1
GOTERM_BP_DIRECT	unsaturated fatty acid biosynthetic process	4	24	4.33e-05	0.00129	57.06	0.0153	0.00124	6.64e-07	FADS2,SCD,ELOVL6,FADS1
GOTERM_BP_DIRECT	fatty acid biosynthetic process	5	70	4.83e-05	0.00132	24.45	0.0171	0.00127	1.86e-06	FADS2,SCD,FASN,ELOVL6,FADS1
GOTERM_BP_DIRECT	steroid biosynthetic process	4	36	0.000149	0.00379	38.04	0.0519	0.00365	3.59e-06	NSDHL,HSD17B7,LSS,FDFT1
GOTERM_BP_DIRECT	lipid metabolic process	7	321	0.000306	0.00725	7.47	0.103	0.00699	3.96e-05	FADS2,ACSS2,HMGCS1,LDLR,SREBF2,ACAT2,FADS1
GOTERM_BP_DIRECT	cholesterol homeostasis	5	126	0.000468	0.0104	13.59	0.154	0.01	3.31e-05	ABCA1,FABP3,TMEM97,LDLR,SREBF2
GOTERM_BP_DIRECT	cellular response to low-density lipoprotein particle stimulus	3	24	0.00214	0.0449	42.79	0.535	0.0432	4.57e-05	ABCA1,LDLR,SREBF2
Category	Term	Count	Pop Hits	P-Value	Benjamini	Fold Enrichment	Bonferroni	FDR	Fisher Exact	User Ids
UCSC_TFBS	NFY	38	8385	2.99e-05	0.00526	1.7	0.00522	0.0052	1.74e-05	SLC25A1,IDI1,KCNE4,TMEM97,HMGCR,HIF3A,HSD17B7,ACAT2,FADS2,HSD11B2,MUC1,SBNO2,EBP,NSDHL,LGALS1,RDH11,HYAL1,ORMDL2,SC5D,FADS1,FDFT1,FDPS,STARD4,PCYT2,HMGCS1,RALGAPA2,ELOVL6,DHCR24,LSS,SREBF2,PDIA5,SQLE,ARL4D,ERG28,SCD,BLVRB,MVD,DHCR7
UCSC_TFBS	SREBP1	39	10479	0.00261	0.201	1.4	0.367	0.199	0.00183	SLC25A1,IDI1,ACSS2,HSPB6,MSMO1,TMEM97,HIF3A,HSD17B7,FADS2,HSD11B2,MUC1,SBNO2,EBP,LGALS1,RDH11,HYAL1,SC5D,LDLR,FADS1,FDFT1,ABCA1,STARD4,PCYT2,HMGCS1,TMEM255B,MYO10,RALGAPA2,ELOVL6,DHCR24,REX1BD,OSMR,LSS,SREBF2,PDIA5,ARL4D,FABP3,BLVRB,ALDOC,TRIB2
UCSC_TFBS	PPARG	48	14538	0.00343	0.201	1.24	0.451	0.199	0.00273	SLC25A1,ACSS2,HSPB6,KCNE4,MSMO1,TMEM97,HMGCR,HIF3A,HSD17B7,ACAT2,FADS2,HSD11B2,MUC1,UCHL1,SBNO2,EBP,NSDHL,LGALS1,HYAL1,ORMDL2,HCFC1R1,SNCG,SC5D,LDLR,FADS1,FDFT1,ABCA1,FDPS,STARD4,PCYT2,HMGCS1,TMEM255B,MYO10,RALGAPA2,ELOVL6,ATP1B3,DHCR24,OSMR,SREBF2,PDIA5,ARL4D,ERG28,FABP3,BLVRB,ALDOC,MVD,DHCR7,TRIB2
UCSC_TFBS	USF	37	10193	0.00747	0.309	1.36	0.731	0.306	0.00537	SLC25A1,ACSS2,HSPB6,TMEM97,HMGCR,HIF3A,FADS2,HSD11B2,MUC1,SBNO2,EBP,LGALS1,HYAL1,HCFC1R1,SNCG,SC5D,FADS1,ABCA1,FDPS,PCYT2,HMGCS1,TMEM255B,MYO10,RALGAPA2,ATP1B3,DHCR24,REX1BD,LSS,SREBF2,PDIA5,ARL4D,FABP3,SCD,BLVRB,MVD,DHCR7,TRIB2
UCSC_TFBS	ZIC3	27	6572	0.00879	0.309	1.54	0.787	0.306	0.00553	SLC25A1,ACSS2,TMEM97,HMGCR,HIF3A,FADS2,HSD11B2,SBNO2,HYAL1,ORMDL2,HCFC1R1,LDLR,FADS1,FDFT1,ABCA1,FDPS,PCYT2,TMEM255B,MYO10,RALGAPA2,DHCR24,REX1BD,OSMR,PDIA5,FABP3,BLVRB,TRIB2
UCSC_TFBS	SP1	19	4148	0.0153	0.45	1.72	0.933	0.444	0.00857	SLC25A1,ABCA1,ACSS2,HSPB6,RALGAPA2,HIF3A,HSD17B7,LSS,SREBF2,SQLE,MUC1,UCHL1,SBNO2,EBP,LGALS1,HYAL1,HCFC1R1,BLVRB,MVD
UCSC_TFBS	STAT5A	35	9938	0.0197	0.487	1.32	0.969	0.481	0.0145	ACSS2,HSPB6,KCNE4,MSMO1,TMEM97,HMGCR,HIF3A,HSD17B7,ACAT2,FADS2,HSD11B2,MUC1,SBNO2,EBP,NSDHL,HYAL1,HCFC1R1,FADS1,FDFT1,ABCA1,FDPS,PCYT2,HMGCS1,MYO10,RALGAPA2,ELOVL6,DHCR24,REX1BD,OSMR,LSS,PDIA5,FABP3,ALDOC,DHCR7,TRIB2
UCSC_TFBS	AP4	38	11218	0.0234	0.487	1.27	0.984	0.481	0.018	SLC25A1,IDI1,ACSS2,HSPB6,HIF3A,HSD17B7,FADS2,HSD11B2,MUC1,SBNO2,EBP,HYAL1,ORMDL2,HCFC1R1,SNCG,LDLR,FADS1,FDFT1,ABCA1,FDPS,PCYT2,HMGCS1,TMEM255B,MYO10,RALGAPA2,ELOVL6,REX1BD,OSMR,SREBF2,PDIA5,ARL4D,ERG28,FABP3,SCD,BLVRB,ALDOC,MVD,TRIB2
UCSC_TFBS	IK2	21	5033	0.0255	0.487	1.57	0.989	0.481	0.0156	ABCA1,ACSS2,MYO10,HMGCS1,HSPB6,KCNE4,RALGAPA2,MSMO1,ATP1B3,REX1BD,LSS,SREBF2,FADS2,MUC1,SBNO2,ERG28,NSDHL,ORMDL2,MVD,FADS1,FDFT1
UCSC_TFBS	TAXCREB	33	9402	0.029	0.487	1.32	0.994	0.481	0.0214	ACSS2,KCNE4,TMEM97,HMGCR,HIF3A,ACAT2,FADS2,HSD11B2,MUC1,UCHL1,SBNO2,EBP,RDH11,HYAL1,ORMDL2,HCFC1R1,LDLR,FADS1,FDFT1,ABCA1,PCYT2,MYO10,RALGAPA2,ELOVL6,ATP1B3,REX1BD,SREBF2,ERG28,FABP3,SCD,BLVRB,ALDOC,MVD
UCSC_TFBS	PAX5	34	9813	0.0304	0.487	1.3	0.996	0.481	0.0227	SLC25A1,ACSS2,HSPB6,TMEM97,HMGCR,HIF3A,ACAT2,FADS2,HSD11B2,MUC1,UCHL1,SBNO2,EBP,HYAL1,ORMDL2,HCFC1R1,LDLR,FADS1,FDFT1,FDPS,PCYT2,MYO10,RALGAPA2,ELOVL6,DHCR24,REX1BD,SREBF2,PDIA5,ARL4D,ERG28,FABP3,BLVRB,ALDOC,TRIB2
UCSC_TFBS	GATA1	45	14463	0.0403	0.59	1.17	0.999	0.584	0.0338	SLC25A1,ACSS2,HSPB6,KCNE4,MSMO1,TMEM97,HMGCR,HIF3A,HSD17B7,ACAT2,FADS2,HSD11B2,MUC1,SBNO2,EBP,NSDHL,LGALS1,RDH11,HYAL1,HCFC1R1,SC5D,FADS1,ABCA1,FDPS,STARD4,PCYT2,MYO10,RALGAPA2,ELOVL6,ATP1B3,DHCR24,REX1BD,OSMR,LSS,SREBF2,PDIA5,SQLE,ARL4D,ERG28,FABP3,SCD,BLVRB,ALDOC,DHCR7,TRIB2
UCSC_TFBS	ARNT	29	8205	0.0468	0.595	1.33	1.00e+0	0.588	0.034	TMEM97,FADS2,HSD11B2,MUC1,UCHL1,SBNO2,EBP,NSDHL,RDH11,HYAL1,ORMDL2,SNCG,ABCA1,STARD4,PCYT2,HMGCS1,TMEM255B,MYO10,RALGAPA2,ELOVL6,DHCR24,REX1BD,LSS,PDIA5,SQLE,FABP3,SCD,MVD,TRIB2

### Sheet: Data file S7
Data file S7. Genes differentially expressed in superficial zone (SZ) for donor-2 (Cluster 8 vs 6: A) and donor-6 (Cluster 1 vs 3: B; FDR ≤ 0.05) as determined with Spatial transcriptomics.
donor-2														donor-6
Upregulated genes Donor 2 (8_vs_6)														Upregulated genes Donor 6 (1_vs_3)
	Gene Name	Scores	logFC	pvals	FDR			Gene Name	Scores	logFC	pvals	FDR			Gene Name	Scores	logFC	pvals	FDR			Gene Name	Scores	logFC	pvals	FDR
1	CHAD	41.8664	5.23404	9.60262e-111	2.75595e-108		20	SOX9	3.73203	0.690649	0.000231935	0.000993513		1	CHAD		17.458	7,33 x 10⁻¹⁵⁸	2,15 x 10⁻¹⁵⁵		15	HSPB6		2.17569	6,53 x 10⁻⁷	4,00 x 10⁻⁶
2	ACAN	26.642	2.49368	2.48559e-94	3.56683e-92		21	SLC6A9	3.70756	2.56519	0.000278367	0.0011413		2	PRG4		8.79037	7,41 x 10⁻¹²⁵	1,09 x 10⁻¹²²		16	CTSK		1.72167	8,69 x 10⁻⁷	5,01 x 10⁻⁶
3	COL11A2	20.9697	3.36261	2.61276e-55	1.87466e-53		22	MT1H	3.61251	1.25796	0.000368183	0.00148829		3	WWP2		2.89673	3,36 x 10⁻³⁹	1,65 x 10⁻³⁷		17	AQP3		3.26581	1,42 x 10⁻⁶	7,75 x 10⁻⁶
4	WWP2	16.5555	2.13829	2.47915e-43	1.01645e-41		23	COLGALT2	3.39879	1.51323	0.000807474	0.00308993		4	ACAN		1.63068	5,96 x 10⁻³¹	2,19 x 10⁻²⁹		18	CCDC80		1.50322	6,69 x 10⁻⁶	3,17 x 10⁻⁵
5	TNFRSF11B	11.5574	1.86128	3.79545e-25	1.08929e-23		24	MT1G	3.38109	1.04043	0.000844577	0.00318939		5	CDO1		2.10556	8,84 x 10⁻²⁶	2,00 x 10⁻²⁴		19	SNORC		1.85706	8,48 x 10⁻⁶	3,90 x 10⁻⁵
6	FRZB	11.2949	3.21417	6.56609e-23	1.57039e-21		25	HMGCS1	3.16487	1.06759	0.00175216	0.00608641		6	FRZB		8.56137	7,51 x 10⁻¹⁹	1,30 x 10⁻¹⁷		20	SOX9		1.4634	2,10 x 10⁻⁵	9,33 x 10⁻⁵
7	FGFR3	8.10619	2.70138	4.29803e-14	5.87397e-13		26	DHCR7	3.16094	1.27823	0.00176018	0.00608641		7	TNFRSF11B		2.32375	6,86 x 10⁻¹⁹	1,26 x 10⁻¹⁷		21	GRIK3		4.05957	3,78 x 10⁻⁵	1,64 x 10⁻⁴
8	SNORC	8.06049	2.46945	3.11052e-14	4.4636e-13		27	RCAN2	3.11808	1.91828	0.00206704	0.00706238		8	COL11A2		2.71004	7,37 x 10⁻¹⁵	9,85 x 10⁻¹⁴		22	MT1G		1.40764	3,58 x 10⁻³	1,12 x 10⁻²
9	BOC	7.21862	1.89689	9.3257e-12	9.91287e-11		28	CNTFR	3.10217	4.38107	0.00224494	0.00757997		9	NDRG2		3.50511	1,87 x 10⁻¹⁴	2,30 x 10⁻¹³		23	CLIC3		2.88186	3,97 x 10⁻³	1,20 x 10⁻²
10	IGFBP6	6.99636	2.20013	3.59782e-11	3.68776e-10		29	UNC5C	2.94809	2.04708	0.00358348	0.011576		10	CHADL		11.2659	1,09 x 10⁻¹³	1,24 x 10⁻¹²		24	NOG		5.18455	4,42 x 10⁻³	1,30 x 10⁻²
11	CHRDL2	5.72863	5.19303	4.64757e-08	4.30275e-07		30	CHADL	2.74465	1.64935	0.00637947	0.019072		11	FGFR3		4.13275	1,34 x 10⁻¹³	1,45 x 10⁻¹²		25	WNT16		14.86	9,61 x 10⁻³	2,48 x 10⁻²
12	FADS2	4.93775	2.16217	1.67483e-06	1.29913e-05		31	NOG	2.70678	3.18408	0.00745402	0.0216091		12	BOC		2.2479	1,58 x 10⁻¹³	1,66 x 10⁻¹²		26	ADGRV1		2.56875	1,12 x 10⁻²	2,80 x 10⁻²
13	NDRG2	4.50048	1.3571	1.06467e-05	6.94457e-05		32	SCD	2.69475	0.813501	0.00743584	0.0216091		13	MT1F		2.40624	4,50 x 10⁻⁸	3,23 x 10⁻⁷		27	HIF3A		1.52903	1,17 x 10⁻²	2,88 x 10⁻²
14	P3H2	4.0576	3.64252	7.53106e-05	0.000400262		33	LDLR	2.66178	1.62737	0.00836069	0.0235247		14	SOX5		1.5138	6,65 x 10⁻⁸	4,55 x 10⁻⁷		28	NPR3		2.20587	1,89 x 10⁻²	4,44 x 10⁻²
15	CXCL14	3.98671	5.27792	0.000100167	0.000504349		34	CHST3	2.63547	0.586986	0.0088417	0.0246366
16	SQLE	3.98629	1.35453	8.72443e-05	0.000455257		35	SEMA3D	2.53801	1.83566	0.0118704	0.0312552		Down regulated genes Donor 6 (1_vs_3)
17	FADS1	3.92243	1.25969	0.000117025	0.000579074		36	DDR1	2.36791	1.70173	0.0187656	0.0472432			Gene Name	Scores	logFC	pvals	FDR			Gene Name	Scores	logFC	pvals	FDR
18	ALDOC	3.7974	1.24823	0.000187058	0.000825931		37	AQP3	2.34891	1.59196	0.0197002	0.0488262		1	WNT9A		0.101838	2,08 x 10⁻²	4,84 x 10⁻²		50	UCHL1		0.277256	3,99 x 10⁻⁵	1,70 x 10⁻⁴
19	FASN	3.77384	1.55337	0.000208618	0.00090717		38	MSMO1	2.34539	0.692658	0.0197346	0.0488262		2	CDKN2A		0.393598	1,85 x 10⁻²	4,38 x 10⁻²		51	SLC7A5		0.611204	2,62 x 10⁻⁵	1,15 x 10⁻⁴
														3	FDFT1		0.813894	1,52 x 10⁻²	3,63 x 10⁻²		52	BMP6		0.252827	9,55 x 10⁻⁶	4,32 x 10⁻⁵
Down regulated genes Donor 2 (8_vs_6)														4	FNIP2		0.713091	1,39 x 10⁻²	3,35 x 10⁻²		53	PPP1R14C		0.450907	6,98 x 10⁻⁶	3,26 x 10⁻⁵
	Gene Name	Scores	logFC	pvals	FDR			Gene Name	Scores	logFC	pvals	FDR		5	EFNB1		0.410216	1,33 x 10⁻²	3,24 x 10⁻²		54	SERPINE2		0.683449	6,12 x 10⁻⁶	2,95 x 10⁻⁵
1	SLC30A1	-2.36816	-0.744857	0.018405	0.0467454		40	DRG2	-4.05164	-1.6913	5.9069e-05	0.000326015		6	REX1BD		0.485906	1,32 x 10⁻²	3,24 x 10⁻²		55	SLC6A9		0.415636	5,00 x 10⁻⁶	2,45 x 10⁻⁵
2	RUNX2	-2.42282	-23.1287	0.015918	0.0407899		41	SKIL	-4.18948	-1.29829	3.34743e-05	0.000188375		7	FADS1		0.763802	1,13 x 10⁻²	2,80 x 10⁻²		56	NFKB1		0.507375	3,99 x 10⁻⁶	1,99 x 10⁻⁵
3	CTSK	-2.46006	-0.634423	0.0142909	0.0369505		42	SOCS3	-4.32532	-1.76963	1.84305e-05	0.000105791		8	HMGCR		0.674521	1,06 x 10⁻²	2,68 x 10⁻²		57	ATP1B3		0.631653	3,52 x 10⁻⁶	1,78 x 10⁻⁵
4	OSMR	-2.49735	-0.401188	0.012911	0.0336859		43	SGK1	-4.32573	-1.65594	1.83494e-05	0.000105791		9	KDM7A		0.626245	1,00 x 10⁻²	2,56 x 10⁻²		58	TP53		0.582231	3,04 x 10⁻⁶	1,57 x 10⁻⁵
5	PTGES2	-2.55437	-1.10612	0.0109565	0.0291158		44	CDO1	-4.38252	-0.533328	1.49206e-05	8.92126e-05		10	EGR2		5.02346e-08	7,89 x 10⁻³	2,05 x 10⁻²		59	FOSL2		0.507481	2,20 x 10⁻⁶	1,15 x 10⁻⁵
6	KITLG	-2.55759	-1.5551	0.0108388	0.0290723		45	EPAS1	-4.38611	-0.899146	1.4621e-05	8.92126e-05		11	RNF152		0.599364	7,34 x 10⁻³	1,93 x 10⁻²		60	PACSIN2		0.625987	1,70 x 10⁻⁶	9,07 x 10⁻⁶
7	MKNK2	-2.58772	-1.00013	0.0100817	0.0272967		46	MKNK1	-4.42948	-2.45458	1.17208e-05	7.31279e-05		12	CISH		0.261205	6,90 x 10⁻³	1,83 x 10⁻²		61	AMD1		0.40463	1,42 x 10⁻⁶	7,75 x 10⁻⁶
8	SLC9B2	-2.61301	-1.07091	0.00928056	0.0253669		47	EP300	-4.44375	-1.40783	1.09669e-05	6.99443e-05		13	DUSP5		0.155958	6,84 x 10⁻³	1,83 x 10⁻²		62	SLC39A14		0.70464	9,13 x 10⁻⁷	5,16 x 10⁻⁶
9	EPHB2	-2.6197	-3.17081	0.00912078	0.0251698		48	ADAMTS5	-4.47087	-2.9926	9.71982e-06	6.48742e-05		14	MALT1		0.655632	6,14 x 10⁻³	1,66 x 10⁻²		63	SKIL		0.541222	7,74 x 10⁻⁷	4,55 x 10⁻⁶
10	PTK2	-2.65257	-0.709375	0.00834405	0.0235247		49	ANXA6	-4.54867	-0.998339	7.12919e-06	4.87161e-05		15	PTGES2		0.58177	6,09 x 10⁻³	1,66 x 10⁻²		64	TPP1		0.637993	7,35 x 10⁻⁷	4,41 x 10⁻⁶
11	PTGS2	-2.66652	-23.091	0.00802707	0.0230377		50	STX1A	-4.63232	-3.0209	4.64996e-06	3.25497e-05		16	PTK2		0.739389	5,98 x 10⁻³	1,64 x 10⁻²		65	PMP22		0.705045	4,50 x 10⁻⁷	2,82 x 10⁻⁶
12	CTPS1	-2.70622	-1.46566	0.00703501	0.0208149		51	LAMB3	-4.75579	-3.48906	2.6852e-06	1.92663e-05		17	EP300		0.698018	5,80 x 10⁻³	1,61 x 10⁻²		66	ADRM1		0.550633	2,13 x 10⁻⁷	1,36 x 10⁻⁶
13	GLIS3	-2.77259	-2.05363	0.00577209	0.0174378		52	FNIP2	-4.8068	-1.75556	2.02404e-06	1.48948e-05		18	SLC30A1		0.680156	5,60 x 10⁻³	1,57 x 10⁻²		67	SPP1		0.113776	1,10 x 10⁻⁷	7,17 x 10⁻⁷
14	ATP1B3	-2.80895	-0.698058	0.00522577	0.0159553		53	RALGAPA2	-4.83234	-2.55515	1.79307e-06	1.35424e-05		19	VPS13A		0.592679	5,26 x 10⁻³	1,49 x 10⁻²		68	BLVRB		0.544315	7,88 x 10⁻⁸	5,26 x 10⁻⁷
15	TYRO3	-2.82492	-1.34637	0.00493684	0.0152352		54	CDKN1A	-5.0993	-1.53167	4.90894e-07	3.91352e-06		20	RUNX1		0.712565	4,95 x 10⁻³	1,41 x 10⁻²		69	CTNNB1		0.67961	4,81 x 10⁻⁸	3,37 x 10⁻⁷
16	SPOCK3	-2.86917	-3.59271	0.00433892	0.0135355		55	ARL4D	-5.1866	-2.12777	3.10212e-07	2.54374e-06		21	ANGPTL4		0.284909	4,85 x 10⁻³	1,40 x 10⁻²		70	HMGB1		0.641445	3,44 x 10⁻⁹	2,53 x 10⁻⁸
17	ANGPTL4	-2.87835	-2.57833	0.00417766	0.0131757		56	TWIST1	-5.25569	-24.932	2.59751e-07	2.1926e-06		22	ANXA6		0.767208	4,59 x 10⁻³	1,33 x 10⁻²		71	STX1A		0.384139	2,84 x 10⁻⁹	2,14 x 10⁻⁸
18	ABCA1	-2.90866	-1.34882	0.00383199	0.0122198		57	SBNO2	-5.36341	-1.07113	1.36688e-07	1.18877e-06		23	CTPS1		0.453508	4,42 x 10⁻³	1,30 x 10⁻²		72	SEC61A1		0.610174	1,94 x 10⁻⁹	1,50 x 10⁻⁸
19	PACSIN2	-2.92853	-0.723248	0.00358977	0.011576		58	PTPRE	-5.50677	-1.97277	5.81757e-08	5.21763e-07		24	PLAUR		0.594065	4,31 x 10⁻³	1,29 x 10⁻²		73	LAMB3		0.225797	5,48 x 10⁻¹⁰	4,35 x 10⁻⁹
20	TGFBR1	-2.93557	-0.739379	0.00353472	0.011576		59	SERPINE1	-5.71335	-2.26521	1.9207e-08	1.83747e-07		25	ERFE		0.51509	3,75 x 10⁻³	1,15 x 10⁻²		74	SLC20A1		0.533166	2,17 x 10⁻¹⁰	1,77 x 10⁻⁹
21	LGALS1	-2.99234	-0.640732	0.00294563	0.00983018		60	ITGA5	-6.29066	-0.89783	8.49256e-10	8.40471e-09		26	APOD		0.836077	3,74 x 10⁻³	1,15 x 10⁻²		75	LDHA		0.654589	6,93 x 10⁻¹¹	5,82 x 10⁻¹⁰
22	NPR3	-3.17201	-23.3415	0.00165055	0.00584823		61	CRLF1	-7.00772	-2.69124	7.86587e-12	8.68271e-11		27	GAK		0.670863	3,52 x 10⁻³	1,11 x 10⁻²		76	VEGFA		0.33636	5,55 x 10⁻¹¹	4,80 x 10⁻¹⁰
23	SF3A2	-3.19023	-0.801864	0.00154219	0.0055326		62	DIO2	-7.07706	-2.73704	5.33783e-12	6.12782e-11		28	PTPRE		0.643713	3,16 x 10⁻³	1,01 x 10⁻²		77	DRG1		0.481338	7,57 x 10⁻¹²	6,74 x 10⁻¹¹
24	CD151	-3.22119	-0.503651	0.00139464	0.00506659		63	IGFBP4	-7.12815	-4.24182	4.41555e-12	5.28026e-11		29	DYSF		0.333644	2,92 x 10⁻³	9,42 x 10⁻³		78	TMEM255B		0.31571	6,59 x 10⁻¹²	6,06 x 10⁻¹¹
25	MMP13	-3.22932	-25.3541	0.0013608	0.00500705		64	HMGB1	-7.36668	-1.46531	8.51135e-13	1.06207e-11		30	RAB29		0.659595	2,71 x 10⁻³	8,84 x 10⁻³		79	SLC7A1		0.429462	4,79 x 10⁻¹²	4,55 x 10⁻¹¹
26	IP6K2	-3.27074	-1.1282	0.00116337	0.00433621		65	RAB29	-7.56024	-2.67242	1.89994e-13	2.47856e-12		31	PRKACA		0.720775	2,17 x 10⁻³	7,24 x 10⁻³		80	ARL4D		0.300395	3,14 x 10⁻¹²	3,08 x 10⁻¹¹
27	HIF3A	-3.44123	-1.12825	0.000635355	0.00246415		66	CD44	-7.97718	-1.15781	1.69654e-14	2.56268e-13		32	DHCR7		0.636818	1,81 x 10⁻³	6,12 x 10⁻³		81	SGK1		0.343609	2,96 x 10⁻¹³	3,00 x 10⁻¹²
28	MALT1	-3.52382	-1.70312	0.000463925	0.00182393		67	PRG4	-8.04853	-0.706601	9.84774e-15	1.57017e-13		33	SREBF2		0.766578	1,52 x 10⁻³	5,20 x 10⁻³		82	AOC2		0.224525	3,42 x 10⁻¹⁴	4,02 x 10⁻¹³
29	PLAUR	-3.53799	-1.56743	0.000440373	0.00175537		68	CTNNB1	-8.18474	-1.16894	2.82257e-15	4.76516e-14		34	ORMDL2		0.507063	1,43 x 10⁻³	4,96 x 10⁻³		83	CD151		0.584925	1,20 x 10⁻¹⁴	1,53 x 10⁻¹³
30	FOSL2	-3.68114	-1.00752	0.000259924	0.00108113		69	MYO10	-8.30786	-2.99165	1.10455e-15	1.98128e-14		35	ST3GAL1		0.670142	1,33 x 10⁻³	4,64 x 10⁻³		84	CRLF1		0.469454	7,24 x 10⁻¹⁵	9,85 x 10⁻¹⁴
31	DRG1	-3.6988	-1.05399	0.000243418	0.00102737		70	ANKRD28	-8.91162	-2.78372	1.04943e-17	2.15134e-16		36	EPHB2		0.1287	1,12 x 10⁻³	3,96 x 10⁻³		85	ALDH1A2		0.327151	6,10 x 10⁻¹⁵	8,96 x 10⁻¹⁴
32	SLC39A14	-3.7868	-0.455351	0.000175489	0.000799452		71	CRTAC1	-8.96462	-1.16558	1.12568e-17	2.1538e-16		37	BHLHE41		0.67575	9,21 x 10⁻⁴	3,30 x 10⁻³		86	FGF2		0.459536	1,19 x 10⁻¹⁶	1,84 x 10⁻¹⁵
33	IGFBP3	-3.7891	-25.3474	0.000178535	0.000800619		72	PMP22	-9.23351	-1.41926	1.44032e-18	3.17978e-17		38	SLC30A5		0.603921	6,44 x 10⁻⁴	2,34 x 10⁻³		87	CD44		0.522627	8,00 x 10⁻¹⁷	1,31 x 10⁻¹⁵
34	ICAM1	-3.79364	-1.23954	0.000167336	0.000774604		73	APOD	-10.8853	-1.16947	5.81873e-24	1.51816e-22		39	TYRO3		0.530617	5,05 x 10⁻⁴	1,86 x 10⁻³		88	CD55		0.359264	2,13 x 10⁻²⁴	4,18 x 10⁻²³
35	CHD9	-3.80468	-1.16019	0.000165626	0.000774604		74	LDHA	-11.6733	-1.45617	4.74601e-27	1.51345e-25		40	ROR2		0.512423	3,81 x 10⁻⁴	1,42 x 10⁻³		89	EMP1		0.454782	7,47 x 10⁻²⁵	1,57 x 10⁻²³
36	NFKB1	-3.82487	-1.22509	0.000147542	0.00070574		75	EMP1	-13.176	-2.35952	3.06868e-34	1.10089e-32		41	SIGMAR1		0.560718	3,63 x 10⁻⁴	1,37 x 10⁻³		90	ITGA5		0.478499	9,69 x 10⁻²⁷	2,37 x 10⁻²⁵
37	SLC30A5	-3.85541	-1.25736	0.000131183	0.000638125		76	TNC	-17.1279	-2.56374	6.83243e-49	3.26818e-47		42	ANKRD28		0.693602	3,50 x 10⁻⁴	1,35 x 10⁻³		91	COL6A3		0.484608	3,10 x 10⁻²⁸	8,29 x 10⁻²⁷
38	RUNX1	-3.9502	-0.974085	9.21977e-05	0.000472513		77	HTRA1	-17.2675	-2.71178	7.37464e-53	4.23305e-51		43	CLCF1		0.30094	3,53 x 10⁻⁴	1,35 x 10⁻³		92	EPAS1		0.317451	1,37 x 10⁻²⁸	4,02 x 10⁻²⁷
39	PTTG1IP	-4.01187	-0.650866	7.33981e-05	0.000397458		78	COL6A3	-18.5583	-2.38335	7.47282e-58	7.14899e-56		44	IGFBP6		0.66443	9,69 x 10⁻⁵	3,83 x 10⁻⁴		93	IGFBP4		0.19653	1,53 x 10⁻³⁰	5,00 x 10⁻²⁹
														45	NGF		0.313283	9,76 x 10⁻⁵	3,83 x 10⁻⁴		94	MKNK2		0.236409	9,85 x 10⁻³³	4,14 x 10⁻³¹
														46	ANK3		0.68198	7,61 x 10⁻⁵	3,07 x 10⁻⁴		95	SERPINE1		0.190739	6,52 x 10⁻⁴⁰	3,84 x 10⁻³⁸
														47	ZBTB21		0.524617	4,87 x 10⁻⁵	1,99 x 10⁻⁴		96	CDKN1A		0.208322	3,26 x 10⁻⁴²	2,40 x 10⁻⁴⁰
														48	MERTK		0.320309	4,32 x 10⁻⁵	1,79 x 10⁻⁴		97	GADD45A		0.249367	1,29 x 10⁻⁵²	1,26 x 10⁻⁵⁰
														49	NCKIPSD		0.509742	4,09 x 10⁻⁵	1,72 x 10⁻⁴

### Sheet: Data file S8
Data file S8. Genes differentially expressed in superficial zone (SZ) with meta-analysis (METAL) for donor-2 (Cluster 8 vs 6) and donor-6 (Cluster 1 vs 3; FDR ≤ 0.05)
Upregulated genes Donor-2 (8_vs_6) & Donor-6 ( 1_vs_3)
	Gene Name	Weight	Zscore	P	Direction			Gene Name	Weight	Zscore	P	Direction
1	CHAD	2	36.277	3.78e-288	++		20	LSS	2	3.972	7.13e-05	++
2	ACAN	2	23.631	1.87e-123	++		21	NRP2	2	3.606	0.000311	++
3	WWP2	2	20.129	4.13e-90	++		22	NOG	2	3.451	0.000558	++
4	TNFRSF11B	2	15.182	4.66e-52	++		23	HMGCS1	2	3.179	0.00148	++
5	FRZB	2	12.897	4.65e-38	++		24	CXCL14	2	3.046	0.00232	++
6	FGFR3	2	12.235	2.02e-34	++		25	CNTFR	2	2.984	0.00284	++
7	COL11A2	2	12.08	1.35e-33	++		26	ADGRV1	2	2.94	0.00329	++
8	NDRG2	2	9.899	4.2e-23	++		27	ST6GALNAC5	2	2.868	0.00413	++
9	BOC	2	9.852	6.7e-23	++		28	LDLR	2	2.824	0.00474	++
10	SNORC	2	8.477	2.31e-17	++		29	UNC5C	2	2.81	0.00495	++
11	CHADL	2	6.901	5.16e-12	++		30	P3H2	2	2.741	0.00612	++
12	SOX9	2	6.459	1.05e-10	++		31	GRIK3	2	2.669	0.00761	++
13	CCDC80	2	6.446	1.15e-10	++		32	DHCR7	2	2.601	0.00929	++
14	MT1G	2	5.966	2.44e-09	++		33	CLIC3	2	2.5	0.0124	++
15	MT1H	2	5.521	3.38e-08	++		34	ACAT2	2	2.47	0.0135	++
16	FASN	2	4.922	8.56e-07	++		35	MSMO1	2	2.37	0.0178	++
17	AQP3	2	4.692	2.71e-06	++		36	SEMA3D	2	2.22	0.0264	++
18	SQLE	2	4.511	6.46e-06	++		37	EBP	2	2.179	0.0293	++
19	ALDOC	2	4.497	6.89e-06	++		38	R3HDML	2	1.978	0.0479	++
Down regulated genes Donor-2 (8_vs_6) & Donor-6 ( 1_vs_3)
	Gene Name	Weight	Zscore	P	Direction			Gene Name	Weight	Zscore	P	Direction
1	COL6A3	2	-17.136	8e-66	--		45	SIGMAR1	2	-3.867	0.00011	--
2	EMP1	2	-15.308	6.71e-53	--		46	MALT1	2	-3.86	0.000114	--
3	SERPINE1	2	-13.862	1.08e-43	--		47	EPHB2	2	-3.845	0.000121	--
4	IGFBP4	2	-12.968	1.85e-38	--		48	SPP1	2	-3.792	0.00015	--
5	ITGA5	2	-12.706	5.5e-37	--		49	TPP1	2	-3.767	0.000165	--
6	CDKN1A	2	-12.652	1.1e-36	--		50	ST3GAL1	2	-3.73	0.000191	--
7	HTRA1	2	-12.371	3.74e-35	--		51	ADRM1	2	-3.719	0.0002	--
8	GADD45A	2	-12.28	1.17e-34	--		52	NFKB1	2	-3.703	0.000213	--
9	EPAS1	2	-11.546	7.69e-31	--		53	DRG2	2	-3.695	0.00022	--
10	PRG4	2	-11.109	1.13e-28	--		54	TYRO3	2	-3.665	0.000247	--
11	PMP22	2	-10.995	4.06e-28	--		55	BLVRB	2	-3.58	0.000344	--
12	CRLF1	2	-10.654	1.67e-26	--		56	ANGPTL4	2	-3.555	0.000379	--
13	MKNK2	2	-9.441	3.69e-21	--		57	SLC30A5	2	-3.546	0.000391	--
14	LDHA	2	-9.045	1.49e-19	--		58	EP300	2	-3.426	0.000612	--
15	APOD	2	-8.644	5.41e-18	--		59	PTK2	2	-3.378	0.000731	--
16	ARL4D	2	-8.516	1.66e-17	--		60	MKNK1	2	-3.362	0.000774	--
17	CD55	2	-8.326	8.4e-17	--		61	RALGAPA2	2	-3.292	0.000996	--
18	CTNNB1	2	-8.31	9.58e-17	--		62	MERTK	2	-3.279	0.00104	--
19	SGK1	2	-8.282	1.21e-16	--		63	CTPS1	2	-3.271	0.00107	--
20	CD44	2	-7.888	3.06e-15	--		64	PPP1R14C	2	-3.268	0.00108	--
21	LAMB3	2	-7.821	5.24e-15	--		65	NGF	2	-3.213	0.00131	--
22	ANKRD28	2	-7.576	3.55e-14	--		66	CHD9	2	-3.138	0.0017	--
23	CD151	2	-7.546	4.47e-14	--		67	ADAMTS6	2	-3.132	0.00174	--
24	STX1A	2	-7.525	5.27e-14	--		68	CLCF1	2	-3.118	0.00182	--
25	CRTAC1	2	-7.523	5.35e-14	--		69	GAK	2	-3.113	0.00185	--
26	RAB29	2	-7.192	6.4e-13	--		70	PRKCA	2	-3.107	0.00189	--
27	SLC20A1	2	-6.892	5.5e-12	--		71	ABCA1	2	-3.038	0.00238	--
28	HMGB1	2	-6.522	6.92e-11	--		72	SLC30A1	2	-2.931	0.00338	--
29	ATP1B3	2	-6.267	3.69e-10	--		73	DUSP5	2	-2.845	0.00443	--
30	PTPRE	2	-6.159	7.34e-10	--		74	RUNX1	2	-2.667	0.00766	--
31	AOC2	2	-5.595	2.21e-08	--		75	AMD1	2	-2.666	0.00767	--
32	SKIL	2	-5.467	4.59e-08	--		76	IP6K2	2	-2.648	0.00811	--
33	FOSL2	2	-5.435	5.49e-08	--		77	TGFBR1	2	-2.563	0.0104	--
34	DRG1	2	-5.426	5.76e-08	--		78	PTGS2	2	-2.49	0.0128	--
35	TMEM255B	2	-5.396	6.8e-08	--		79	SLC39A14	2	-2.453	0.0142	--
36	PACSIN2	2	-5.212	1.87e-07	--		80	EGR2	2	-2.447	0.0144	--
37	PLAUR	2	-4.727	2.27e-06	--		81	IGFBP3	2	-2.403	0.0163	--
38	UCHL1	2	-4.641	3.47e-06	--		82	BHLHE41	2	-2.375	0.0176	--
39	TWIST1	2	-4.588	4.49e-06	--		83	ROR2	2	-2.282	0.0225	--
40	VEGFA	2	-4.408	1.05e-05	--		84	EFNB1	2	-2.246	0.0247	--
41	PTGES2	2	-4.329	1.5e-05	--		85	KDM7A	2	-2.229	0.0258	--
42	SLC7A1	2	-4.201	2.66e-05	--		86	ZBTB21	2	-2.181	0.0292	--
43	FNIP2	2	-4.045	5.24e-05	--		87	PTGES	2	-2.172	0.0299	--
44	SBNO2	2	-3.98	6.9e-05	--		88	MMP13	2	-2.159	0.0309	--
